# Constrution of a genetic map of rils derived from wheat (*T. aestivum* L.) varieties pamyatii azieva x paragon using high-throughput snp genotyping platform kasp - *competative allele specific PCR*

**DOI:** 10.1101/740324

**Authors:** K Yermekbayev, S Griffiths, M Chettry, M Liverington-Waite, S Orford, A Amalova, S Abugalieva, Y Turuspekov

## Abstract

The main purposes of the study were i) to develop a first mapping population for bread wheat grown in Kazakhstan, ii) to construct its genetic map for further identification of genes associated with important agronomic traits.

To the best of our knowledge this is the first segregating population and genetic map developed for Kazakh bread wheat. The work is an example of how plant breeding programs in Kazakhstan have started successfully deploying next generation plant breeding methods.

The KASP (Compatative Allele Specific PCR) technology of LGC Group and SNP DNA-markers have been exploited to genotype and build a genetic map of the segregating population. The total length of the map was 1376 cM. A total 157 out of initial 178 SNP markers used formed 26 linkage groups leaving 1 duplicated and 20 unassigned markers. The threshold distance between markers was set ≤ 30 cM. Therefore, two linkage groups were obtained for chromosomes such as 2A, 2B, 2D, 3A, 5A, 6B and 7A. Despite one duplicated and 20 unassigned markers, the 157 KASP SNP markers that were mapped spanned A, B and D genomes of wheat. Kosambi Mapping function was employed to calculate recombination units between makers. RILs were developed through SSD method up to F4 generation. Almost 97% of identified alleles were useful in evaluating the population’s genetic diversity; the remaining 3% showed no outcome. As a result, 77 DNA markers were mapped for A, 74 for B and 27 for D genomes. The mapping population will be genotyped using high marker density array planform such as Illumina iSelect to obtain a genetic map with a relatively high coverage. Then, the population and high-resolution genetic map will be used to identify genes influencing wheat adaptation in Kazakhstan.
