## Supplementary material for "Constrution of a genetic map of rils derived from wheat (*T. aestivum* L.) varieties pamyatii azieva x paragon using high-throughput snp genotyping platform kasp - *competative allele specific PCR*": Genotypes by marker and individual

### Sheet: Samples
N	RILs	Number of genotyped markers	Number of missing genotyped markers
1	PamxPar-1	147	10
2	PamxPar-2	153	4
3	PamxPar-3	152	5
4	PamxPar-4	156	1
5	PamxPar-5	154	3
6	PamxPar-6	154	3
7	PamxPar-7	151	6
8	PamxPar-8	150	7
9	PamxPar-9	144	13
10	PamxPar-10	150	7
11	PamxPar-11	150	7
12	PamxPar-12	156	1
13	PamxPar-13	154	3
14	PamxPar-14	154	3
15	PamxPar-15	153	4
16	PamxPar-16	154	3
17	PamxPar-17	141	16
18	PamxPar-18	145	12
19	PamxPar-19	151	6
20	PamxPar-20	154	3
21	PamxPar-21	156	1
22	PamxPar-22	153	4
23	PamxPar-23	155	2
24	PamxPar-24	156	1
25	PamxPar-25	146	11
26	PamxPar-26	152	5
27	PamxPar-27	150	7
28	PamxPar-28	150	7
29	PamxPar-29	154	3
30	PamxPar-30	155	2
31	PamxPar-31	156	1
32	PamxPar-32	151	6
33	PamxPar-33	142	15
34	PamxPar-34	155	2
35	PamxPar-35	152	5
36	PamxPar-36	155	2
37	PamxPar-37	153	4
38	PamxPar-38	156	1
39	PamxPar-39	156	1
40	PamxPar-40	149	8
41	PamxPar-41	145	12
42	PamxPar-42	140	17
43	PamxPar-43	155	2
44	PamxPar-44	152	5
45	PamxPar-45	150	7
46	PamxPar-46	153	4
47	PamxPar-47	155	2
48	PamxPar-48	137	20
49	PamxPar-49	136	21
50	PamxPar-50	146	11
51	PamxPar-51	150	7
52	PamxPar-52	152	5
53	PamxPar-53	153	4
54	PamxPar-54	151	6
55	PamxPar-55	155	2
56	PamxPar-56	148	9
57	PamxPar-57	144	13
58	PamxPar-58	145	12
59	PamxPar-59	155	2
60	PamxPar-60	155	2
61	PamxPar-61	153	4
62	PamxPar-62	153	4
63	PamxPar-63	151	6
64	PamxPar-64	155	2
65	PamxPar-65	144	13
66	PamxPar-66	148	9
67	PamxPar-67	153	4
68	PamxPar-68	157	0
69	PamxPar-69	156	1
70	PamxPar-70	155	2
71	PamxPar-71	157	0
72	PamxPar-72	155	2
73	PamxPar-73	148	9
74	PamxPar-74	152	5
75	PamxPar-75	155	2
76	PamxPar-76	155	2
77	PamxPar-77	155	2
78	PamxPar-78	154	3
79	PamxPar-79	155	2
80	PamxPar-80	154	3
81	PamxPar-81	147	10
82	PamxPar-82	152	5
83	PamxPar-83	155	2
84	PamxPar-84	155	2
85	PamxPar-85	156	1
86	PamxPar-86	153	4
87	PamxPar-87	156	1
88	PamxPar-88	155	2
89	PamxPar-89	135	22
90	PamxPar-90	146	11
91	PamxPar-91	153	4
92	PamxPar-92	152	5
93	PamxPar-93	155	2
94	PamxPar-94	153	4

### Sheet: Markers
N	Locus	Number of genotyped samples	Number of missed genotyped samples
65	BS00060014	61	33
118	BS00022951	66	28
52	BS00022379	71	23
46	BS00022976	74	20
111	BS00022755	75	19																94 93 88 93 94 82 94 89 94 93 92 93 93	88 94 93 89 94 94 75 94 93 94 85 94 93	66 94 94 94 94 93 92 88 81 84 94 94 94	94 86 92 94 93 94 94 86 90 87 92 94 94	85 94 94 91 94 94 93 94 88 93 79 91 94	88
67	BS00078221	76	18																94 86 92 94 93 94 94 86 90 87 92 94 94	85 94 94 91 94 94 93 94 88 93 79 91 94	88
154	BS00040283	79	15
48	BS00069899	81	13
126	BS00078715	81	13
31	BS00053834	82	12
87	BS00022987	82	12
97	BS00106118	82	12
127	BS00022592	84	10
24	BS00001108	85	9
115	BS00022157	85	9
144	BS00031028	85	9
18	BS00022775	86	8
44	BS00022276	86	8
49	BS00023211	86	8
132	BS00076465	86	8
138	BS00110940	86	8
15	BS00072982	87	7
55	BS00070014	87	7
77	BS00022771	87	7
140	BS00074230	87	7
34	BS00022126	88	6
37	BS00022873	88	6
54	BS00023087	88	6
58	BS00022803	88	6
94	BS00023070	88	6
105	BS00068805	88	6
125	BS00022628	88	6
152	BS00074359	88	6
157	BS00023159	88	6
14	BS00077329	89	5
16	BS00041355	89	5
33	BS00090594	89	5
50	BS00040318	89	5
69	BS00069132	89	5
91	BS00077855	89	5
99	BS00023161	89	5
108	BS00099367	89	5
45	BS00022305	90	4
63	BS00022242	90	4
81	BS00023179	90	4
139	BS00025521	90	4
11	BS00022874	91	3
21	BS00022539	91	3
27	BS00078489	91	3
28	BS00019094	91	3
39	BS00070861	91	3
42	BS00043985	91	3
64	BS00106922	91	3
89	BS00084005	91	3
147	BS00033613	91	3
155	BS00083352	91	3
1	BS00023118	92	2
5	BS00022432	92	2
12	BS00022101	92	2
13	BS00022319	92	2
32	BS00102709	92	2
56	BS00022862	92	2
76	BS00097249	92	2
84	BS00089357	92	2
86	BS00022034	92	2
88	BS00021953	92	2
90	BS00021955	92	2
102	BS00066290	92	2
124	BS00023089	92	2
133	BS00085589	92	2
141	BS00039009	92	2
17	BS00072457	93	1
25	BS00039489	93	1
26	BS00022301	93	1
29	BS00027847	93	1
30	BS00022995	93	1
38	BS00093992	93	1
41	BS00022222	93	1
66	BS00060073	93	1
72	BS00065607	93	1
79	BS00023007	93	1
82	BS00022793	93	1
83	BS00097623	93	1
85	BS00063425	93	1
93	BS00063164	93	1
95	BS00077936	93	1
101	BS00070507	93	1
103	BS00022999	93	1
104	BS00079069	93	1
107	BS00094742	93	1
113	BS00067650	93	1
117	BS00023192	93	1
123	BS00054054	93	1
135	BS00042153	93	1
150	BS00070791	93	1
153	BS00023166	93	1
2	BS00026453	94	0
3	BS00062783	94	0
4	BS00016654	94	0
6	BS00009104	94	0
7	BS00047753	94	0
8	BS00022239	94	0
9	BS00022105	94	0
10	BS00023182	94	0
19	BS00021941	94	0
20	BS00039135	94	0
22	BS00082503	94	0
23	BS00022623	94	0
35	BS00022966	94	0
36	BS00067337	94	0
40	BS00090234	94	0
43	BS00022730	94	0
47	BS00082605	94	0
51	BS00032524	94	0
53	BS00074617	94	0
57	BS00022735	94	0
59	BS00098166	94	0
60	BS00023186	94	0
61	BS00022190	94	0
62	BS00022622	94	0
68	BS00040001	94	0
70	BS00022403	94	0
71	BS00036493	94	0
73	BS00049911	94	0
74	BS00022213	94	0
75	BS00066891	94	0
78	BS00060226	94	0
80	BS00106143	94	0
92	BS00071402	94	0
96	BS00022864	94	0
98	BS00040784	94	0
100	BS00074804	94	0
106	BS00022673	94	0
109	BS00060575	94	0
110	BS00023171	94	0
112	BS00081207	94	0
114	BS00022688	94	0
116	BS00032035	94	0
119	BS00081386	94	0
120	BS00093964	94	0
121	BS00105466	94	0
122	BS00021999	94	0
128	BS00093063	94	0
129	BS00110713	94	0
130	BS00027942	94	0
131	BS00081608	94	0
134	BS00110651	94	0
136	BS00093153	94	0
137	BS00022386	94	0
142	BS00077791	94	0
143	BS00022202	94	0
145	BS00022266	94	0
146	BS00022169	94	0
148	BS00064146	94	0
149	BS00060429	94	0
151	BS00023023	94	0
156	BS00077071	94	0
