## Supplementary material for "Constrution of a genetic map of rils derived from wheat (*T. aestivum* L.) varieties pamyatii azieva x paragon using high-throughput snp genotyping platform kasp - *competative allele specific PCR*": Segregation ratio

### Sheet: segregation_ratio
markerID	chr	missing	AA	AB	BB	P-value
BS00023118	1A	2	48	5	39	5.58472e-17
BS00026453	1A	0	48	5	41	2.97652e-17
BS00062783	1A	0	44	1	49	2.14785e-20
BS00016654	1A	0	43	4	47	6.93023e-18
BS00022432	1A	2	38	12	42	1.02438e-11
BS00009104	1A	0	40	8	46	6.01403e-15
BS00047753	1A	0	40	0	54	4.81514e-22
BS00022239	1A	0	42	8	44	8.453e-15
BS00022105	1A	0	51	0	43	1.96096e-21
BS00023182	1A	0	48	5	41	2.97652e-17
BS00022874	1B	3	32	6	53	1.00661e-17
BS00022101	1B	2	43	7	42	4.31756e-15
BS00022319	1B	2	48	9	35	1.89338e-14
BS00077329	1B	5	43	10	36	1.39552e-12
BS00072982	1B	7	45	5	37	7.62183e-16
BS00041355	1B	5	42	10	37	1.82747e-12
BS00072457	1B	1	52	0	41	1.73883e-21
BS00022775	1B	8	43	4	39	3.60825e-16
BS00021941	1B	0	39	7	48	6.93864e-16
BS00039135	1B	0	39	6	49	1.01164e-16
BS00022539	1B	3	39	5	47	1.09266e-16
BS00082503	1D	0	39	7	48	6.93864e-16
BS00022623	1D	0	37	8	49	1.90629e-15
BS00001108	2A1	9	50	3	32	2.51683e-18
BS00039489	2A1	1	53	4	36	6.03457e-19
BS00022301	2A1	1	53	7	33	3.62955e-17
BS00078489	2A1	3	58	1	32	7.45517e-23
BS00019094	2A1	3	57	2	32	9.03249e-22
BS00027847	2A1	1	56	3	34	1.16632e-20
BS00022995	2A2	1	50	6	37	7.78772e-17
BS00053834	2A2	12	45	0	37	7.16085e-19
BS00102709	2A2	2	49	2	41	2.62875e-19
BS00090594	2B1	5	41	0	48	2.72138e-20
BS00022126	2B1	6	43	3	42	2.52954e-17
BS00022966	2B2	0	46	2	46	1.94257e-19
BS00067337	2B2	0	42	5	47	3.84231e-17
BS00022873	2B2	6	40	1	47	3.22061e-19
BS00093992	2B2	1	35	5	53	2.52193e-18
BS00070861	2B2	3	38	3	50	1.18094e-18
BS00090234	2B2	0	36	8	50	1.09633e-15
BS00022222	2B2	1	45	2	46	3.1656e-19
BS00043985	2D1	3	50	4	37	5.68448e-18
BS00022730	2D1	0	52	5	37	4.5768e-18
BS00022276	2D1	8	51	0	35	1.07784e-20
BS00022305	2D1	4	53	0	37	1.66503e-21
BS00022976	2D2	20	45	0	29	2.68337e-18
BS00082605	2D2	0	51	6	37	3.64327e-17
BS00069899	2D2	13	45	0	36	9.47936e-19
BS00023211	2D2	8	39	7	40	8.04482e-14
BS00040318	2D2	5	40	5	44	4.95199e-16
BS00032524	3A1	0	48	7	39	6.93864e-16
BS00022379	3A1	23	30	0	41	6.95681e-17
BS00074617	3A1	0	44	8	42	8.453e-15
BS00023087	3A1	6	41	4	43	1.54075e-16
BS00070014	3A1	7	39	7	41	4.77683e-14
BS00022862	3A2	2	46	5	41	1.02649e-16
BS00022735	3A2	0	33	7	54	1.50667e-17
BS00022803	3B	6	47	10	31	2.12079e-13
BS00098166	3B	0	51	10	33	7.12998e-15
BS00023186	3B	0	44	11	39	8.11067e-13
BS00022190	3B	0	39	6	49	1.01164e-16
BS00022622	3B	0	41	6	47	1.99856e-16
BS00022242	3B	4	42	8	40	5.86806e-14
BS00106922	3B	3	43	5	43	2.20761e-16
BS00060014	3B	33	28	0	33	3.76729e-14
BS00060073	3B	1	44	9	40	6.18553e-14
BS00078221	3B	18	39	0	37	2.97819e-17
BS00040001	3B	0	45	11	38	6.28309e-13
BS00069132	3B	5	55	0	34	3.32615e-22
BS00022403	3B	0	45	8	41	7.43993e-15
BS00036493	4A	0	47	7	40	9.75258e-16
BS00065607	4A	1	45	9	39	4.98862e-14
BS00049911	4A	0	49	6	39	1.01164e-16
BS00022213	4A	0	49	6	39	1.01164e-16
BS00066891	4A	0	42	7	45	1.49254e-15
BS00097249	4A	2	37	8	47	7.85002e-15
BS00022771	4A	7	30	3	54	5.60756e-20
BS00060226	4A	0	37	9	48	1.25301e-14
BS00023007	4A	1	39	5	49	2.80399e-17
BS00106143	4B	0	46	10	38	1.13326e-13
BS00023179	4B	4	42	9	39	2.81119e-13
BS00022793	4B	1	57	1	35	2.53721e-22
BS00097623	5A1	1	32	6	55	1.62282e-18
BS00089357	5A1	2	32	4	56	4.2334e-20
BS00063425	5A1	1	35	9	49	8.92909e-15
BS00022034	5A1	2	39	4	49	7.47638e-18
BS00022987	5A1	12	30	8	44	2.67082e-13
BS00021953	5A1	2	40	4	48	1.10569e-17
BS00084005	5A1	3	40	0	51	4.59338e-21
BS00021955	5A1	2	42	5	45	1.22147e-16
BS00077855	5A1	5	41	2	46	1.77845e-18
BS00071402	5A1	0	38	4	52	1.02122e-18
BS00063164	5A2	1	40	6	47	2.83003e-16
BS00023070	5A2	6	40	5	43	8.76623e-16
BS00077936	5A2	1	31	5	57	5.72734e-20
BS00022864	5A2	0	32	5	57	6.49382e-20
BS00106118	5A2	12	32	0	50	3.00562e-20
BS00040784	5B	0	52	4	38	1.02122e-18
BS00023161	5B	5	50	0	39	1.21185e-20
BS00074804	5B	0	48	3	43	9.89144e-19
BS00070507	5B	1	48	3	42	1.44179e-18
BS00066290	5B	2	44	7	41	3.95798e-15
BS00022999	5B	1	38	8	47	5.99823e-15
BS00079069	5B	1	43	8	42	1.41778e-14
BS00068805	5B	6	43	5	40	8.76623e-16
BS00022673	5B	0	47	6	41	1.99856e-16
BS00094742	5B	1	46	5	42	6.91899e-17
BS00099367	5B	5	47	0	42	3.56371e-20
BS00060575	5B	0	45	3	46	1.27686e-18
BS00023171	5B	0	41	4	49	4.15892e-18
BS00022755	5B	19	40	0	35	3.70845e-17
BS00081207	5B	0	49	6	39	1.01164e-16
BS00067650	5D	1	46	5	42	6.91899e-17
BS00022688	5D	0	47	1	46	2.7726e-20
BS00022157	5D	9	42	0	43	3.44647e-19
BS00032035	5D	0	42	1	51	1.18379e-20
BS00023192	6A	1	44	2	47	2.90467e-19
BS00022951	6A	28	30	4	32	8.04915e-12
BS00081386	6A	0	40	4	50	2.83567e-18
BS00093964	6A	0	39	4	51	1.77569e-18
BS00105466	6A	0	44	5	45	4.95994e-17
BS00021999	6A	0	43	4	47	6.93023e-18
BS00054054	6A	1	43	4	46	1.22518e-17
BS00023089	6A	2	43	4	45	2.1226e-17
BS00022628	6A	6	43	2	43	3.87918e-18
BS00078715	6A	13	45	0	36	9.47936e-19
BS00022592	6A	10	39	4	41	1.11651e-15
BS00093063	6B1	0	45	9	40	3.4793e-14
BS00110713	6B1	0	56	5	33	1.80316e-19
BS00027942	6B1	0	53	6	35	9.33495e-18
BS00081608	6B1	0	48	5	41	2.97652e-17
BS00076465	6B1	8	37	0	49	3.96412e-20
BS00085589	6B2	2	64	7	21	8.158e-24
BS00110651	6B2	0	69	5	20	4.04675e-28
BS00042153	6D	1	47	6	40	2.83003e-16
BS00093153	6D	0	48	5	41	2.97652e-17
BS00022386	7A1	0	40	0	54	4.81514e-22
BS00110940	7A1	8	37	0	49	3.96412e-20
BS00025521	7A1	4	33	8	49	3.56837e-15
BS00074230	7A2	7	35	4	48	3.79469e-17
BS00039009	7A2	2	35	2	55	6.81758e-21
BS00077791	7A2	0	39	4	51	1.77569e-18
BS00022202	7A2	0	51	0	43	1.96096e-21
BS00031028	7A2	9	45	0	40	2.59867e-19
BS00022266	7A2	0	45	6	43	2.80906e-16
BS00022169	7A2	0	48	7	39	6.93864e-16
BS00033613	7A2	3	41	7	43	6.80663e-15
BS00064146	7B	0	35	10	49	2.78271e-14
BS00060429	7B	0	36	10	48	4.83856e-14
BS00070791	7B	1	37	9	47	2.50675e-14
BS00023023	7B	0	46	7	41	1.25894e-15
BS00074359	7B	6	46	0	42	6.48754e-20
BS00023166	7B	1	45	3	45	2.12332e-18
BS00040283	7B	15	44	1	34	1.42306e-17
BS00083352	7B	3	40	7	44	5.96572e-15
BS00077071	7D	0	46	7	41	1.25894e-15
BS00023159	7D	6	40	3	45	1.92574e-17
